# Reconstitution of human kinetochore in mitotic cell extracts reveals permitted and restricted assembly steps

**DOI:** 10.1101/2020.07.15.203109

**Authors:** Ekaterina V. Tarasovetc, Praveen Kumar Allu, Iain M. Cheeseman, Ben E. Black, Ekaterina L. Grishchuk

**Affiliations:** Department of Physiology, Perelman School of Medicine, University of Pennsylvania, Philadelphia, PA, USA, 19104; Department of Biochemistry and Biophysics, Perelman School of Medicine, University of Pennsylvania, Philadelphia PA, USA, 19104; Whitehead Institute for Biomedical Research, 455 Main Street, Cambridge, MA, USA, 02142

## Abstract

Assembly of a functional kinetochore is critical for accurate chromosome segregation. Hierarchical recruitment of soluble components during kinetochore assembly is a highly regulated mitotic event, but the underlying steps are not well understood. In yeast and *Xenopus* egg extracts, soluble kinetochore components can spontaneously assemble into microtubule-binding subcomplexes. Although the molecular interactions among specific kinetochore components are evolutionary conserved in eukaryotes, it remains unclear which *de novo* assembly steps are permitted in extracts of mitotic human cells. By analyzing the recruitment of GFP-fused kinetochore proteins from human mitotic cell extracts to inner kinetochore components immobilized on microbeads, we reconstructed the interaction between CENP-C and CENP-A–containing nucleosomes. However, subsequent phospho-dependent binding of the Mis12 complex was less efficient, whereas binding of the Ndc80 complex was inhibited. Consistently, the microtubule-binding activity of native kinetochore components, as well as those assembled using a combination of native and recombinant human proteins, was weaker than that of recombinant Ndc80 complex alone. Such inhibitory mechanisms that prevent interactions between different kinetochore components are likely to guard against spurious formation of kinetochores in the cytosol of mitotic human cells, and imply existence of specific regulatory mechanisms that permit these interactions at the assembling kinetochore.
