## Supplementary material for "Reconstitution of human kinetochore in mitotic cell extracts reveals permitted and restricted assembly steps": Source data

### Sheet: Figure 1
Figure 1D
	GFP concentration, nM
GFP-fused protein		Ndc80			Mis12			CENP-T			CENP-C
independent experiment #	mean	SEM	N	mean	SEM	N	mean	SEM	N	mean	SEM	N
1	79	0.6	4	11	0.9	6	51	0.4	5	4.9	0.3	9
2	68	0.5	5	14.2	0.6	5	75.7515	0.475109	5	8.3	0.4	5
3	81	0.6	5	22.8	0.2	5	78	0.6	5	7	0.4	4
4	46	0.4	4	22	0.6	5	66	0.2	5	7.7	0.2	4
5	39	0.5	5	19	0.3	5	90.0872	3.33412	5	17	1.6	6
6	52.0368	1.3593	5	13.5	0.4	4	109.972	7	5	11.7	0.3	5
7	75.8461	0.223155	5	6.9	0.1	5	90.4	2.6	5	14.0506	0.874087	5
8	58.3	0.8	5	8.3	0.2	5				11	0.7	5
9	147	1.6	5	12	0.2	6				9.5	0.34	5
10	190	1.9	5	19.6	0.2	4				12.9	0.17	5
11				19.6	0.5	4				11	0.7	5
12				34.4	0.35	5				8.66983	0.683987	5
13				46.5	0.2	5				11	0.2	5
14				35.6141	1.0396	5
15				20.7	1	5
16				19.5908	0.836778	5
													51	0.4	5
													75.7515	0.475109	5
													78	0.6	5
													66	0.2	5
													90.0872	3.33412	5
													109.972	7	5
													90.4	2.6	5

### Sheet: Figure 2
Figure 2C
	normilized GFP brightness, a.u
GFP-fused protein		native Ndc80			rec. Ndc80			rec. Ndc80 + extract			native Mis12			native CENP-T			native CENP-C
independent experiment #	mean	SD	N	mean	SD	N	mean	SD	N	mean	SD	N	mean	SD	N	mean	SD	N
1	175.588	49	18	1330.67	302	19	399.333	91	20	25.2822	21	23	131.691	61	38	33.3146	19	19
2	75.8933	36	19	731.201	224	21	813.845	219	22	35.8068	19	19	71.7313	30	27	31.6544	24	17
3	129.667	37	19	1243.45	242	38	256.977	66	28	25.4008	23	39	115.842	52	27	24.2528	29	20
4	89.9449	47	49
p-values (unpaired t-test)
native Ndc80	vs	rec. Ndc80	0.0016
native Ndc80	vs	rec. Ndc80 + extract	0.0472
rec. Ndc80	vs	rec. Ndc80 + extract	0.0713
native Mis12	vs	rec. Ndc80	0.0046
native CENP-T	vs	rec. Ndc80	0.0061
native CENP-C	vs	rec. Ndc80	0.0046

### Sheet: Figure 3
Figure 3C
	GFP bead brightness, a.u.
GFP-fused protein		native Ndc80			rec. Ndc80			rec. Ndc80 + extract			native Mis12			native CENP-T			native CENP-C
independent experiment #	mean	SEM	N	mean	SEM	N	mean	SEM	N	mean	SEM	N	mean	SEM	N	mean	SEM	N
1	1069	120.2	44	5486	355	100	4076	256	79	2464	176.2	48	3407	170	141	712	58	78
2	7025	436	79	4646	266	111	3999	298	78	2464	176.2	48	6486	306	96	1341	108	90
3	4655	259	93	4939	312.7	139	2282	214.2	57	1595	55	239	5113	228.3	129	1244	240	12
4	6726	477.7	83	3533	274.5	166				1463	63	192	4308	281.5	113	661	37	121
5	2218	142	129							863	38	149	2981	227	137	1426	62	134
6	3333	162	127							2130	96.8	125	3184	191.9	144	923	41	168
7	2299	89.16	158							1639	75	136	3236	191.9	168	2693	107	137
8	3521	191	106							1661	70	132				1541	64	134
9	5363	431	50							3307	133	125				1957	113.6	45
10	5958	243	104							980	61.6	66				1980	201	44
11	9202	645	44							1432	86.03	57				1356	60	157
12	6801	559	66							1080	59.28	126				1380	59	258
13	2803	316.1	42							4130	222	98				1180	60	182
14	4922.95	187	236							4581	239	109				478.2	74	120
15	1875	147.6	170							2712	129	111				599.7	47	129
16	1836	113.9	131							1650	76.7	116
										2461	110	118
										2231	84.9	91
p-values (unpaired t-test)										2326	133.7	80
native Ndc80	vs	rec. Ndc80	0.8068							3095	145	137
native Ndc80	vs	rec. Ndc80 + extract	0.5306							5319	288	76
rec. Ndc80 + extract	vs	rec. Ndc80	0.1431							2786	207	135
										2466	134.7	132
Figure 3D
	microtubule binding per bead
GFP-fused protein		native Ndc80			rec. Ndc80			rec. Ndc80 + extract			native Mis12			native CENP-T			native CENP-C
independent experiment #	mean	SD	N	mean	SD	N	mean	SD	N	mean	SD	N	mean	SD	N	mean	SD	N
1	0.2189	0.07762	5	1.60192	0.387722	4	1.26736	0.189546	4	0.03889	0.0858	9	0.07375	0.0687	6	0.08095	0.08946	7
2	0.773177	0.348274	6	2.01679	0.213289	4	1.48782	0.117904	5	0.055804	0.032811	5	0.084314	0.12164	9	0.016086	0.014866	5
3	0.977857	0.257297	5	0.529477	0.103409	5	1.23919	0.357929	5	0.013816	0.01063	5	0.169082	0.210761	5	0.053571	0.073627	5
4	0.31761	0.102944	5	1.79101	0.380534	5							0.181983	0.033023	5	0.215678	0.104918	5
5	0.357581	0.052281	5										0.069392	0.034425	5	0.024796	0.016132	5
p-values (unpaired t-test)
native Ndc80	vs	rec. Ndc80	0.0243
native Ndc80	vs	rec. Ndc80 + extract	0.0076
native Mis12	vs	rec. Ndc80	0.0138
native CENP-T	vs	rec. Ndc80	0.0022
native CENP-C	vs	rec. Ndc80	0.0019

### Sheet: Figure 4
Figure 4D
	GFP bead brightness, a.u.
GFP-fused protein		Bonsai Ndc80-GFP			Broccoli Ndc80-GFP			Ndc80-GFP extract
independent experiment #	mean	SEM	N	mean	SEM	N	mean	SEM	N
1	452	56	57	45	12	31	25	10	49
2	234.9	14.74	131	39.54	5.118	78	21	8	63
3							10.3	2.141	89
Figure 4E
	GFP bead brightness, a.u.
GFP-fused protein		Bonsai Ndc80-GFP			Broccoli Ndc80-GFP			Ndc80-GFP extract			Mis12-GFP extract
independent experiment #	mean	SEM	N	mean	SEM	N	mean	SEM	N	mean	SEM	N
1	944	66	91	56	11	43	21	5	87	6.58	0.9965	108
2	298.5	20.34	162	31.04	5.734	117	13	2	99	25.5	1.701	134
3	610.3	37.58	192				6.204	1.229	81	10.43	1.909	50
4	1235	90.87	187				27	2.1	136	7.21	1.219	63
5	748.7	42.52	131				12.27	1.93287	179	8	1	133
6	869	14	94				9.02	1.81748	188	10.62	1.9	88
							4.161	4.50526	155
p-values (unpaired t-test)
Bonsai Ndc80-GFP	vs	Ndc80-GFP extract	<0.0001
Bonsai Ndc80-GFP	vs	Mis12-GFP extract	0.0001

### Sheet: Figure 5
Figure 5F
	bead brightness, a.u.
Channel		Cy5-DNA			GFP-CENP-C			Cy5-DNA			GFP-CENP-C		Cy5-DNA	GFP-CENP-C
on the beads		on CENP-A nucleosomes			on CENP-A nucleosomes			on H3 nucleosomes			on H3 nucleosomes		CENP-A/H3 brightness, a.u.	CENP-A/H3 brightness, a.u.
independent experiment #	mean	SEM	N	mean	SEM	N	mean	SEM	N	mean	SEM	N
1	1572	84.2	199	179.5	10.4	181	871.8	41.4	71	41.1	3.7	74	1.80317	4.3674
2	1290	160	78	142	11	75	1228	70	92	23	4	101	1.05049	6.17391
3	1147	100	98	185	14	96	744	73	92	21	2	84	1.54167	8.80952
4	554.5	40.7	143	68	6	149	720.2	72.9	127	14.5	2.3	119	0.769925	4.68966
5	790	62	172	82	6	168	752	55	172	17	1.4	169	1.05053	4.82353
p-values (paired t-test)
Cy5-DNA	vs	GFP-CENP-C	0.0047
CENP-A/H3 brightness, a.u.		CENP-A/H3 brightness, a.u.					**
Figure 5G
	GFP bead brightness, a.u.
GFP-fused protein		CENP-C			CENP-C			CENP-T			CENP-T			Mis12			Mis12			Ndc80			Ndc80
on the beads		on CENP-A nucleosomes			on H3 nucleosomes			on CENP-A nucleosomes			on H3 nucleosomes			on CENP-A nucleosomes			on H3 nucleosomes			on CENP-A nucleosomes			on H3 nucleosomes
independent experiment #	mean	SEM	N	mean	SEM	N	mean	SEM	N	mean	SEM	N	mean	SEM	N	mean	SEM	N	mean	SEM	N	mean	SEM	N
1	179.5	10.4	181	41.1	3.7	74	15.9	0.9922	186	16.32	0.9946	157	11	1.6	111	17.4	2.7	74	14	3	67	26	2	137
2	142	11	75	23	4	101	21.98	2.354	123	26.39	1.898	129	20.9	3.3	77	17	2	74	26	3	138	17	2	82
3	204	18	69	21	2	84							10.1	1.1	165	10	1.6	137	14.7	2.4	106
4	159	26	18	14.5	2.3	119							9.9	1.1	188	8.2	1.4	142
5	185	14	96	17	1.4	169							23	1.3	153
6	68	6	149										11.1	1.6	111
7	113	7	162										8	3.6	115
8	192	10.3	203										14	1.3	121
9	82	6	168										14	1.5	125
10													15	1.5	130
11													7.7	1.5	142
12													7.5	1.6	112
13													17	1.3	75
14													6	1.5	106
p-values (unpaired t-test)
GFP-fused protein
CENP-C	CENP-A	vs	H3	0.0002
Mis12	CENP-A	vs	H3	0.8267

### Sheet: Figure 6
Figure 6C
	GFP bead brightness, a.u.								GFP bead brightness, a.u.
on CENP-A nucleosomes								on anti-CENP-C antibodies
cells		Mis12-GFP			GFP-Dsn1-Δ91-113			cells		Mis12-GFP			GFP-Dsn1-Δ91-113
independent experiment #	mean	SEM	N	mean	SEM	N		independent experiment #	mean	SEM	N	mean	SEM	N
1	11	1.6	111	25.85	1.85	143		1	8.216	1.086	130	51.3	4	82
2	20.9	3.3	77	30.97	2.726	90		2	12.82	12.65	116	47.24	5.152	128
3	10.1	1.1	165					3	8.074	0.9708	136	50.4	6.112	57
4	9.9	1.1	188					4	6.345	2.317	122	57.39	3.728	141
5	23	1.3	153					5	18.02	1.458	92	45.2	4.669	74
6	11.1	1.6	111					6	16.25	1.713	92
7	8	3.6	115					7	15.87	1.434	126
8	14	1.3	121					8	12.59	2.516	101
9	14	1.5	125					9	12.17	1.861	136
10	15	1.5	130
11	7.7	1.5	142
12	7.5	1.6	112
13	17	1.3	75			p-values (unpaired t-test)
14	6	1.5	106			left graph	on CENP-A nucleosomes	Mis12-GFP	vs	GFP-Dsn1-Δ91-112	0.0009
						right graph	on anti-CENP-C antibodies	Mis12-GFP	vs	GFP-Dsn1-Δ91-113	<0.0001
Figure 6D
	GFP bead brightness, a.u.
cells	GFP-CENP-C									GFP-Dsn1-Δ91-113
on beads		H3			CENP-A			anti-CENP-C antibodies			H3			CENP-A			anti-CENP-C antibodies
independent experiment #	mean	SEM	N	mean	SEM	N	mean	SEM	N	mean	SEM	N	mean	SEM	N	mean	SEM	N
1	41.1	3.7	74	179.5	10.4	181	356	23	121	18.53	1.289	114	25.85	1.85	143	51.3	4	82
2	23	4	101	142	11	75	461.7	3.5	124	12.53	3.316	49	30.97	2.726	90	47.24	5.152	128
3	21	2	84	204	18	69	324	17	136							50.4	6.112	57
4	14.5	2.3	119	159	26	18	497	19	192							57.39	3.728	141
5	17	1.4	169	185	14	96	383.5	15.39	54							45.2	4.669	74
6				68	6	149	611	28.57	70
7				113	7	162
8				192	10.3	203		p-values (unpaired t-test)
9				82	6	168		GFP-Dsn1-Δ91-112 bead brightness	on CENP-A nucleosomes	vs	on anti-CENP-C antibodies	0.0021
								GFP-CENP-C bead brightness	on CENP-A nucleosomes	vs	on anti-CENP-C antibodies	<0.0001
Figure 6E
extracts prepared from cells with GFP-Dsn1-Δ91-113
axis	GFP-Dsn1-Δ91-113 bead brightness, a.u.								microtubule binding per bead
on beads	anti-CENP-C antibodies			anti-GFP antibodies			anti-CENP-C antibodies			anti-GFP antibodies
independent experiment #	mean	SEM	N	mean	SEM	N	mean	SEM	N	mean	SEM	N
1	51.3	4	82	7283	314	88	0.305441	0.14762	5	0.11339	0.0950536	5
2	47.24	5.152	128	7704	402.1	81	0.08731	0.05235	9	0	0	4
3	50.4	6.112	57	5801	331.8	96				0.002532	0.005661	5
4	57.39	3.728	141	9908	600.7	79				0.008772	0.021487	6
5	45.2	4.669	74	6625	380.3	102				0.006074	0.001919	5
6				5822	326.5	101				0.0832	0.016696	5
7				8547	363.2	58
8				7217	334.8	41
9				7232	320.8	108
10				6636	262.2	78
11				8098	376.3	118		p-values (unpaired t-test)
12				4501	240	90		microtubule binding per bead	anti-CENP-C antibodies	vs	anti-GFP antibodies	0.0441
13				6005.6	238	270		GFP-Dsn1-Δ91-113 bead brightness	anti-CENP-C antibodies	vs	anti-GFP antibodies	<0.0001
14				4871	242	158
15				3790	211.8	160
Figure 6F
axis	recombinant Ndc80
	Ndc80-GFP bead brightness, a.u.			microtubule binding per bead
on beads	anti-GFP antibodies			anti-GFP antibodies
independent experiment #	mean	SEM	N	mean	SEM	N
1	4076	256	79	1.26736	0.189546	4
2	3999	298	78	1.48782	0.117904	5
3	2282	214.2	57	1.23919	0.357929	5
p-values (paired t-test)
microtubule binding per bead
recombinant Ndc80 on anti-GFP antibodies		vs	GFP-Dsn1-Δ91-113 on anti-GFP antibodies				<0.0001

### Sheet: Supplementary Figure 2
Supplementary Figure 2A
	GFP bead brightness, a.u.
GFP-fused protein		CENP-C			CENP-C			Mis12			Mis12			Ndc80			Ndc80
ZM		+ZM			-ZM			+ZM			-ZM			+ZM			-ZM
independent experiment #	mean	SEM	N	mean	SEM	N	mean	SEM	N	mean	SEM	N	mean	SEM	N	mean	SEM	N
1	179.5	10.4	181	142	11	75	11	1.6	111	20.9	3.3	77	26	3	138	14	3	67
2	159	26	18	204	18	69				10.1	1.1	165				14.7	2.4	106
3				185	14	96				9.9	1.1	188
4				68	6	149				23	1.3	153
5				113	7	162				11.1	1.6	111
6				192	10.3	203				8	3.6	115
7				82	6	168				14	1.3	121
8										14	1.5	125
9										15	1.5	130
10										7.7	1.5	142
11										7.5	1.6	112
12										17	1.3	75
13										6	1.5	106
p-values (unpaired t-test)
GFP-fused protein
CENP-C	+ZM	vs	+ZM	0.5075
Supplementary Figure 2B
data for HeLa cells is the same as on Figure 5F
	GFP bead brightness, a.u.
Channel		Cy5-DNA			CENP-C-YFP			Cy5-DNA			CENP-C-YFP		Cy5-DNA	CENP-C-YFP
on the beads		on CENP-A nucleosomes			on CENP-A nucleosomes			on H3 nucleosomes			on H3 nucleosomes		CENP-A/H3 brightness, a.u.	CENP-A/H3 brightness, a.u.
independent experiment #	mean	SEM	N	mean	SEM	N	mean	SEM	N	mean	SEM	N
1	1943	205	58	145	11	83	1179	92.23	71	24	4	50	1.64801	6.04167
2	2147	190	129	65.73	5	135	2163	249.5	113	16.45	1.6	125	0.992603	3.99574
3	1588	135	108	40.62	2.5	149	936.9	124.4	101	1.993	2.1	111	1.69495	20.3813
p-values (paired t-test)
DLD-1 CENP-C-YFP	vs	HeLa GFP-CENP-C	0.31
CENP-A/H3 brightness, a.u.		CENP-A/H3 brightness, a.u.
Supplementary Figure 2D
	Cy5 bead brightness, a.u.
GFP-fused protein		CENP-C			CENP-C			CENP-T			CENP-T			Mis12			Mis12			Ndc80			Ndc80
on the beads		on CENP-A nucleosomes			on H3 nucleosomes			on CENP-A nucleosomes			on H3 nucleosomes			on CENP-A nucleosomes			on H3 nucleosomes			on CENP-A nucleosomes			on H3 nucleosomes
independent experiment #	mean	SEM	N	mean	SEM	N	mean	SEM	N	mean	SEM	N	mean	SEM	N	mean	SEM	N	mean	SEM	N	mean	SEM	N
1	1572	84.2	199	871.8	41.4	71	676.6	37.27	174	768.6	36.11	154	1379	245	75	755	51	79	881	103	69	1426	77	127
2	1290	160	78	1228	70	92	1662	249.6	98	1906	180.8	97	2151	392	75	1436	76	113	3099	434.2	131	1035	60	83
3	1147	100	98	744	73	92							219	24	179	555	36	138	773.1	102.6	104
4	554.5	40.7	143	720.2	72.9	127							220	30	193	102	12	134
5	1202	70	162	752	55	172							1406	84	137
6	718	57	169										461.3	47.9	123
7	790	62	172										257.2	150.8	78
8													676.2	43.9	108
9													462.9	37.6	123
10													909	83	119
11													495	53	125
12													716.5	104.8	112
13													796	60	85
													687	56	67
p-values (unpaired t-test)
GFP-fused protein
CENP-C	CENP-A	vs	H3	0.3565
Mis12	CENP-A	vs	H3	0.8439

### Sheet: Supplementary Figure 4
Supplementary Figure 4B
	normilized GFP brightness, a.u.
GFP-fused protein		native GFP-Dsn1-Δ91-113			rec. Ndc80-GFP + extract
independent experiment #	mean	SD	N	mean	SD	N
1	76.3311	73.4569	19	399.333	91	20
2	78.9652	46.9858	20	813.845	219	22
3	95.0276	53.4274	20	256.977	66	28
4	60.8975	42.5886	25
p-values (unpaired t-test)
native GFP-Dsn1-Δ91-113	vs	rec. Ndc80-GFP + extract	0.0321
Supplementary Figure 4D
	GFP concetration, nM
GFP-fused protein		GFP-Mis12			Mis12
independent experiment #	mean	SEM	N	mean	SEM	N
1	11	0.9	6	86	3	5
2	14.2	0.6	5	70	0.6	5
3	22.8	0.2	5	107	2	5
4	22	0.6	5	81	3	5
5	19	0.3	5	69	0.9	5
6	13.5	0.4	4	93.9	1.2	5
7	6.9	0.1	5	110.6	0.5	5
8	8.3	0.2	5	108.3	0.8	5
9	12	0.2	6	80.2	1.7	5
10	19.6	0.2	4	49	1.3	5
11	19.6	0.5	4	82.5714	4.02196	5
12	34.4	0.35	5	53.4	1.6	5
13	46.5	0.2	5	57.5	0.9	5
14	35.6141	1.0396	5	70.7518	2.7	5
15	20.7	1	5
16	19.5908	0.836778	5
p-values (unpaired t-test)
Mis12-GFP	vs	GFP-Dsn1-Δ91-113	<0.0001
Supplementary Figure 4E
	GFP bead brightness, a.u
GFP-fused protein	GFP-Dsn1-Δ91-113												rec. Ndc80
on the beads		anti-rabbit antibodies			CENP-A and H3			anti-CENP-T antibodies			anti-CENP-T & anti-CENP-C			anti-GFP antibodies
independent experiment #	mean	SEM	N	mean	SEM	N	mean	SEM	N	mean	SEM	N	mean	SEM	N
1	6.923	3	86	28.46	2	118	14.14	2	109	34.75	2	99	4076	256	79
2	10.92	3	68	30.28	4	62	7.344	1.2	76	42.89	3	142	3999	298	78
3													2282	214.2	57
p-values (unpaired t-test)
GFP-Dsn1-Δ91-113	anti-rabbit antibodies	vs	rec. Ndc80	anti-GFP antibodies	0.0198
	CENP-A and H3	vs			0.0202
	anti-CENP-T antibodies	vs			0.0199
	anti-CENP-T & anti-CENP-C	vs			0.0203
Supplementary Figure 4F
	microtubule binding per bead
GFP-fused protein	GFP-Dsn1-Δ91-113												rec. Ndc80
on the beads		anti-rabbit antibodies			CENP-A and H3			anti-CENP-T antibodies			anti-CENP-T & anti-CENP-C			anti-GFP antibodies
independent experiment #	mean	SD	N	mean	SD	N	mean	SD	N	mean	SD	N	mean	SD	N
1	0.0307316	0.0187	6	0	-	5	0.092931	0.052059	4	0.139145	0.019088	4	1.26736	0.189546	4
2	0	-	4	0.05	0.1	4	0.023652	0.032538	4	0.116603	0.072182	4	1.48782	0.117904	5
3													1.23919	0.357929	5
p-values (unpaired t-test)
GFP-Dsn1-Δ91-113	anti-rabbit antibodies	vs	rec. Ndc80	anti-GFP antibodies	0.001
	CENP-A and H3	vs			0.0011
	anti-CENP-T antibodies	vs			0.0012
	anti-CENP-T & anti-CENP-C	vs			0.0013

### Sheet: Supplementary Figure 6
Supplementary Figure 6C
Cy-5 bead brightness, a.u
cells		CENP-C-YFP			CENP-C-YFP			GFP-Dsn1-SD			GFP-Dsn1-SD
on the beads		on CENP-A nucleosomes			on H3 nucleosomes			on CENP-A nucleosomes			on H3 nucleosomes
independent experiment #	mean	SEM	N	mean	SEM	N	mean	SEM	N	mean	SEM	N
1	1943	205	58	2163	249	113	1466	115	91	1476	195	109
2	2147	190	129	936.9	124	101	1135	78	124	1859	258	86
3	1588	135	108	1179	92.23	71	2500	201	92
4	1521	117	103
5	1429	89	127
p-values (Welch's t-test)
Cy-5 bead brightness
CENP-C-YFP	CENP-A	vs	H3	0.5165
GFP-Dsn1-SD	CENP-A	vs	H3	0.9473
GFP/YFP bead brightness, a.u
cells		CENP-C-YFP			CENP-C-YFP			GFP-Dsn1-SD			GFP-Dsn1-SD
on the beads		on CENP-A nucleosomes			on H3 nucleosomes			on CENP-A nucleosomes			on H3 nucleosomes
independent experiment #	mean	SEM	N	mean	SEM	N	mean	SEM	N	mean	SEM	N
1	41	3	96	16.45	1.55	125	30.78	2.4	129	15.97	2	116
2	65.73	5	135	1.993	2.1	111	19.73	3.3	108	28.07	3.9	77
3	40.62	2.5	149	24	4	50	52.25	5.3	89
4	73	4	116
5	145	11	83
p-values (Welch's t-test)
GFP/YFP bead brightness
CENP-C-YFP	CENP-A	vs	H3	0.0343
GFP-Dsn1-SD	CENP-A	vs	H3	0.3497
